# NADP-malic enzyme 1 couples ABA signaling to ROS-auxin patterning to restrict Arabidopsis root growth

**DOI:** 10.64898/2026.03.12.711270

**Authors:** Ying Fu, Maroua Bouzid, Maximilian Klamke, Eva-Maria Schulze Isig, Maximiliano M. Sosa, Gereon Poschmann, Vera Wewer, Sabine Metzger, Mariana Saigo, Veronica G. Maurino

**Affiliations:** Molecular Plant Physiology, Institute of Cellular Molecular Botany (IZMB), University of Bonn, Kirschallee 1, 53115 Bonn, Germany; Centro de Estudios Fotosintéticos y Bioquímicos (CEFOBI-CONICET), University of Rosario, Suipacha 570, 2000 Rosario, Argentina; Molecular Proteomics Laboratory, Biomedical Research Centre (BMFZ) & Institute of Molecular Medicine, Proteome research, Medical Faculty and University Hospital Düsseldorf, Heinrich Heine University Düsseldorf, Universitätsstraße 1, 40225 Düsseldorf, Germany; CEPLAS Plant Metabolism and Metabolomics Facility, Institute for Plant Sciences, University of Cologne, 50674 Cologne, Germany

## Abstract

Abscisic acid (ABA) restricts primary root growth by reshaping reactive oxygen species (ROS) dynamics and hormone signaling at the root apex, yet how cellular reductant supply for redox homeostasis is integrated into this response remains unclear. Here, we show that the cytosolic NADP-dependent malic enzyme 1 (NADP-ME1) is required for full ABA inhibition of Arabidopsis primary root elongation after germination. Three independent *me1* loss-of-function mutants retained significant elongation of primary roots under ABA compared with wild type. In wild type, ABA induced an asymmetric auxin response at the root tip, whereas *me1* roots failed to establish this auxin asymmetry and instead accumulated superoxide, indicating disrupted ROS balance. Pharmacological perturbation of auxin transport and ethylene biosynthesis/signaling attenuated the mutant phenotype, linking NADP-ME1 function to auxin-ethylene interactions during ABA-regulated growth. NADP-ME1 loss amplifies ABA-dependent transcriptional rewiring, including induction of oxidative stress and depression of growth-associated hormone modules. Co-immunoprecipitation coupled with bimolecular fluorescence complementation identified ascorbate peroxidase 1 (APX1) and major latex protein-like 34 (MLP34) as NADP-ME1 interaction partners, suggesting functional coupling between NADPH production and ROS detoxification. Together, our results support a model in which NADP-ME1 shapes the superoxide/H_2_O_2_ balance to control auxin patterning at the root tip and thereby execute ABA-mediated growth inhibition.
