## Supplementary material for "NADP-malic enzyme 1 couples ABA signaling to ROS-auxin patterning to restrict Arabidopsis root growth": Supplemenatry Table 1

### Sheet: Sheet2
Supplementary Table 1. Primer pairs used in this study.
purpose	name	sequence 5‘-3‘
T-DNA screening	LBa1	TGGTTCACGTAGTGGGCCATCG
	19900ME-1253 for	CGGTAATGGTTTAGTTGTCCTACG
	19900ME-2168 rev	CCTCTACCGAAGCATTCATCTGC
	19900ME-2003 fow	TCGGTAGAGGAAAGCCGCAACA
	19900ME-3023 rev	ACTTGTCCAGCTAATGCCTCAG
	19900ME-2865 for	GGAAAGGTGTTTGTATCTACACAGG
	19900ME-3725 rev	GGAAAAACCACTCATGTTTACCCG
RT-qPCR	ME1_Q_F1	CCACGGCCGAAAGATATTGTC
	ME1_Q_R1	GCACACAAAGTATAGACTCTTGAG
	JS-ACT2-RL-F	CTTGCACCAAGCAGCATGAA
	JS-ACT2-RL-R	CCGATCCAGACACTGTACTTCCTT
TOPO cloning	AT2G19900 for (F01)	ATGGAGAAAGTGACCAACTCAGAC
	AT2G19900 rev (R01)	TCAACGGTAGAGACGGTATGTGG
Subcellular localization (Gibson cloning)	AT2G19900_GFP_F	aggcctggcgcgccactagtATGGAGAAAGTGACCAAC
	AT2G19900_GFP_R	aggtcgacagtactatcgatACGGTAGAGACGGTATGTG
	GFP_AT2G19900_F	gcatggacgagctgtacaagGAGAAAGTGACCAACTCAG
	GFP_AT2G19900_R	tttcatcttcatcttcatatTCAACGGTAGAGACGGTATG
Biomolecular fluorescence complementation (2in1 cloning)	APX1_F	ATGACGAAGAACTACCCAACCGT
	APX1_R	TTAAGCATCAGCAAACCCAAGCTC
	MLP34_F	ATGGCAAAAACTGAAGCTCCTAG
	MLP34_R	CTATTCCTCGGCCAAGAGATG
	SAP2_F	ATGGCGCCTTCTCCGATCAT
	SAP2_R	TCAAGCAGTGGAAGTGAAATTGAAG
	SAP1_F	ATGGCGTCTTCTCGAATCATCAT
	SAP1_R	TCAAGCAGTGGAAGTGAAATTAAAG
	CAT3_F	ATGAAATTTATCTACAACCCTACTCTC
	CAT3_R	CTAGATGCTTGGCCTCACGT
	CAT1_F	ATGGATCCATACAGGGTTCGTC
	CAT1_R	TCAGAAGTTTGGCCTCACGTTAAG
	CAT2_F	ATGGATCCTTACAAGTATCGTCC
	CAT2_R	TTAGATGCTTGGTCTCACGTTCA
	NAA15_F	CATCTTCTTCTTCTTCTTCTCCG
	NAA15_R	GTTCTTCAAACTTGAAACCCAGC
	NAA10_F	ATGGTTTGCATCAGGCGAGC
	NAA10_R	GTGAGAAGTACTAGAGCGAGC
	ME1-attB3	GGGGACAACTTTGTATAATAAAGTTGGAATGGAGAAAGTGACCAACTCAGAC
	ME1-attB2_without STOP	GGGGACCACTTTGTACAAGAAAGCTGGGTGACGGTAGAGACGGTATGTGGG
	APX1-attB1	GGGGACAAGTTTGTACAAAAAAGCAGGCTTAATGACGAAGAACTACCCAACCG
	APX1-attB4_without STOP	GGGGACAACTTTGTATAGAAAAGTTGGGTGAGCATCAGCAAACCCAAGCTC
	MLP34-attB1	GGGGACAAGTTTGTACAAAAAAGCAGGCTTAATGGCAAAAACTGAAGCTC
	MLP34-attB4_without STOP	GGGGACAACTTTGTATAGAAAAGTTGGGTGTTCCTCGGCCAAGAGATGTT
	SAP2-attB1	GGGGACAAGTTTGTACAAAAAAGCAGGCTTAATGGCGCCTTCTCCGATCAT
	SAP2-attB4_without STOP	GGGGACAACTTTGTATAGAAAAGTTGGGTGAGCAGTGGAAGTGAAATTGAAGTTG
	SAP1-attB1	GGGGACAAGTTTGTACAAAAAAGCAGGCTTAATGGCGTCTTCTCGAATCATCAT
	SAP1-attB4_without STOP	GGGGACAACTTTGTATAGAAAAGTTGGGTGAGCAGTGGAAGTGAAATTAAAGTTG
	CAT3-attB1	GGGGACAAGTTTGTACAAAAAAGCAGGCTTAATGAAATTTATCTACAACCCTACTCTC
	CAT3-attb4_without STOP	GGGGACAACTTTGTATAGAAAAGTTGGGTGGATGCTTGGCCTCACGTTCA
	CAT1-attB1	GGGGACAAGTTTGTACAAAAAAGCAGGCTTAATGGATCCATACAGGGTTCGTC
	CAT1-attB4_without STOP	GGGGACAACTTTGTATAGAAAAGTTGGGTGGAAGTTTGGCCTCACGTTAAGAC
	CAT2-attB1	GGGGACAAGTTTGTACAAAAAAGCAGGCTTAATGGATCCTTACAAGTATCGTCC
	CAT2-attB4_without STOP	GGGGACAACTTTGTATAGAAAAGTTGGGTGGATGCTTGGTCTCACGTTCAG
	NAA15-attB1	GGGGACAAGTTTGTACAAAAAAGCAGGCTTAATGGGGGCTTCGCTTCCT
	NAA15-attB4_without STOP	GGGGACAACTTTGTATAGAAAAGTTGGGTGTATAGAAAAACAATTATACACATTTGG
	NAA10-attB1	GGGGACAAGTTTGTACAAAAAAGCAGGCTTAATGGTTTGCATCAGGCGAGC
	NAA10-attB4_without STOP	GGGGACAACTTTGTATAGAAAAGTTGGGTGTTTGGAAACTGCTTTACCATCTAC
oligodT primer	oligodT	TTTTTTTTTTTTTTTTTT
